# A dynamic subpopulation of CRISPR-Cas overexpressers allows *Streptococcus pyogenes* to rapidly respond to phage

**DOI:** 10.1101/2024.01.11.575229

**Authors:** Marie J. Stoltzfus, Rachael E. Workman, Nicholas C. Keith, Joshua W. Modell

## Abstract

Many CRISPR-Cas systems, which provide bacteria with adaptive immunity against phages, are transcriptionally repressed in their native hosts. How CRISPR-Cas expression is induced as needed, for example during a bacteriophage infection, remains poorly understood. In *Streptococcus pyogenes*, a non-canonical guide RNA *tracr-L* directs Cas9 to autorepress its own promoter. Here, we describe a dynamic subpopulation of cells harboring single mutations that disrupt Cas9 binding and cause CRISPR-Cas overexpression. Cas9 actively expands this population by elevating mutation rates at the *tracr-L* target site. Overexpressers exhibit higher rates of memory formation, stronger potency of old memories, and a larger memory storage capacity relative to wild-type cells, which are surprisingly vulnerable to phage infection. However, in the absence of phage, CRISPR-Cas overexpression reduces fitness. We propose that CRISPR-Cas overexpressers are critical players in phage defense, enabling bacterial populations to mount rapid transcriptional responses to phage without requiring transient changes in any one cell.
