## Supplemental Table 1 for "A dynamic subpopulation of CRISPR-Cas overexpressers allows *Streptococcus pyogenes* to rapidly respond to phage"

### Sheet: WT_log
chr	start	end	length	abs_summit	pileup	#NAME?	fold_enrichment	#NAME?	name
AE004092	413664	414480	817	414056	330	335.228	24.6703	331.76	SF370_log_peak_1
AE004092	854026	855192	1167	854607	1322	2115.22	98.6069	2108.95	SF370_log_peak_2
AE004092	1035931	1036394	464	1036169	62	23.6737	4.69556	20.8861	SF370_log_peak_3
AE004092	1406669	1407210	542	1407017	57	20.2089	4.3229	17.4553	SF370_log_peak_4
AE004092	1408968	1409730	763	1409411	216	182.303	16.1736	178.993	SF370_log_peak_5
AE004092	1476179	1476619	441	1476402	71	29.9687	5.29758	27.1171	SF370_log_peak_6
AE004092	1596153	1597049	897	1596700	99	45.0345	5.97412	42.1024	SF370_log_peak_7
AE004092	1721138	1721987	850	1721593	255	218.349	16.881	214.984	SF370_log_peak_8

### Sheet: WT_stat
chr	start	end	length	abs_summit	pileup	#NAME?	fold_enrichment	#NAME?	name
AE004092	27130	27492	363	27478	33	4.26788	2.01081	1.81379	SF370_stat_peak_1
AE004092	1420885	1421205	321	1421023	46	11.1876	3.07536	8.40921	SF370_stat_peak_10
AE004092	1484802	1485542	741	1485006	43	9.00302	2.74716	6.28489	SF370_stat_peak_11
AE004092	1508527	1509046	520	1508788	57	17.4753	3.79513	14.59	SF370_stat_peak_12
AE004092	69216	69710	495	69528	60	18.1388	3.77353	15.249	SF370_stat_peak_2
AE004092	273146	273505	360	273467	30	4.06958	2.02843	1.62551	SF370_stat_peak_4
AE004092	412173	412706	534	412536	33	5.18695	2.22473	2.62822	SF370_stat_peak_5
AE004092	413640	414432	793	414058	290	262.375	19.0411	259.127	SF370_stat_peak_6
AE004092	639681	640049	369	639823	51	13.924	3.40253	11.0795	SF370_stat_peak_7
AE004092	853924	855268	1345	854606	4057	8202.34	265.528	8196.07	SF370_stat_peak_8
AE004092	1035749	1036562	814	1036158	481	535.21	31.5388	531.797	SF370_stat_peak_9

### Sheet: DtrL_log
chr	start	end	length	abs_summit	pileup	#NAME?	fold_enrichment	#NAME?	name
AE004092	315549	315834	286	315739	54	11.3531	2.83416	7.97969	SF370dtrL_log_peak_2
AE004092	413600	414478	879	414062	561	588.995	27.6913	582.727	SF370dtrL_log_peak_3
AE004092	1484632	1485017	386	1485008	39	4.53367	1.95671	1.82331	SF370dtrL_log_peak_4
AE004092	1793728	1794069	342	1794064	43	5.14251	2.00772	2.26322	SF370dtrL_log_peak_5
AE004092	1801361	1801892	532	1801530	43	5.67877	2.107	2.70593	SF370dtrL_log_peak_6

### Sheet: DtrL_stat
chr	start	end	length	abs_summit	pileup	#NAME?	fold_enrichment	#NAME?	name
AE004092	81285	81864	580	81610	226	22.0637	2.05144	18.5749	SF370dtrL_stat_peak_10
AE004092	155165	155463	299	155307	46	5.53173	2.02934	3.06956	SF370dtrL_stat_peak_12
AE004092	207957	208502	546	208293	53	6.66645	2.10671	4.01968	SF370dtrL_stat_peak_13
AE004092	412236	412767	532	412429	56	9.32768	2.46112	6.37275	SF370dtrL_stat_peak_15
AE004092	413706	414554	849	414064	234	150.098	10.1467	143.83	SF370dtrL_stat_peak_16
AE004092	429891	430453	563	430078	74	16.8982	3.09874	13.6082	SF370dtrL_stat_peak_18
AE004092	456932	457303	372	457144	61	10.5986	2.54514	7.56258	SF370dtrL_stat_peak_19
AE004092	515353	515706	354	515472	57	9.74989	2.50429	6.76883	SF370dtrL_stat_peak_20
AE004092	639707	640347	641	639848	82	21.1928	3.42927	17.7446	SF370dtrL_stat_peak_21
AE004092	1129749	1130059	311	1129827	53	8.10573	2.33158	5.24111	SF370dtrL_stat_peak_22
AE004092	1314894	1315354	461	1314981	48	6.0373	2.08391	3.49112	SF370dtrL_stat_peak_23
AE004092	1333053	1333529	477	1333256	64	10.2258	2.4352	7.20997	SF370dtrL_stat_peak_25
AE004092	1420815	1421231	417	1421018	89	26.5736	3.88597	22.9934	SF370dtrL_stat_peak_26
AE004092	1484757	1485103	347	1485018	61	11.51	2.677	8.4264	SF370dtrL_stat_peak_27
AE004092	1517598	1518299	702	1517841	51	7.32956	2.24523	4.55861	SF370dtrL_stat_peak_28
AE004092	25676	26431	756	25964	55	8.33531	2.32914	5.46324	SF370dtrL_stat_peak_3
AE004092	1661472	1662402	931	1661909	50	6.95342	2.20205	4.24234	SF370dtrL_stat_peak_31
AE004092	1681161	1681623	463	1681187	48	6.2257	2.1157	3.63556	SF370dtrL_stat_peak_32
AE004092	1703902	1704204	303	1704156	58	9.76773	2.48598	6.78554	SF370dtrL_stat_peak_33
AE004092	1733902	1734197	296	1734013	50	6.95342	2.20205	4.24234	SF370dtrL_stat_peak_35
AE004092	1736780	1737381	602	1737042	53	8.09039	2.32916	5.24111	SF370dtrL_stat_peak_36
AE004092	1741044	1741530	487	1741448	45	5.19778	1.98616	2.81068	SF370dtrL_stat_peak_37
AE004092	1780293	1780850	558	1780720	54	8.30176	2.34298	5.43074	SF370dtrL_stat_peak_39
AE004092	27116	27646	531	27434	56	8.22969	2.29489	5.36145	SF370dtrL_stat_peak_4
AE004092	1793006	1793463	458	1793260	54	8.29172	2.34142	5.42192	SF370dtrL_stat_peak_40
AE004092	45036	45354	319	45181	55	8.91284	2.41794	5.99145	SF370dtrL_stat_peak_5
AE004092	45732	46126	395	46022	54	8.50548	2.37476	5.60435	SF370dtrL_stat_peak_6
AE004092	62534	63541	1008	63427	47	5.87442	2.07252	3.34403	SF370dtrL_stat_peak_8
AE004092	69295	69821	527	69534	113	42.5413	4.92223	38.7223	SF370dtrL_stat_peak_9

### Sheet: 5448_log
chr	start	end	length	abs_summit	pileup	#NAME?	fold_enrichment	#NAME?	name
CP008776	44573	45301	729	45225	61	6.81147	2.01925	4.3715	5448_log_peak_1
CP008776	1064961	1066220	1260	1065580	3351	5625.84	123.679	5619.58	5448_log_peak_10
CP008776	1585355	1586476	1122	1586071	356	251.953	12.1885	248.752	5448_log_peak_11
CP008776	1691976	1692384	409	1692137	85	18.0344	2.97828	15.4231	5448_log_peak_12
CP008776	1711720	1712588	869	1712177	630	580.966	20.7694	577.505	5448_log_peak_13
CP008776	334231	334785	555	334512	115	37.4224	4.28006	34.6415	5448_log_peak_2
CP008776	366573	367170	598	366859	185	90.6529	6.86285	87.6938	5448_log_peak_3
CP008776	386995	387560	566	387242	135	51.1393	5.018	48.2874	5448_log_peak_4
CP008776	474217	475070	854	474685	504	443.483	18.633	440.088	5448_log_peak_5
CP008776	476788	477292	505	477070	116	38.075	4.31696	35.2874	5448_log_peak_6
CP008776	616428	616773	346	616602	56	6.93797	2.10313	4.48981	5448_log_peak_7
CP008776	765230	765567	338	765410	73	13.8371	2.73038	11.2653	5448_log_peak_8
CP008776	883971	884453	483	884214	132	48.9961	4.90731	46.1485	5448_log_peak_9

### Sheet: 5448_stat
chr	start	end	length	abs_summit	pileup	#NAME?	fold_enrichment	#NAME?	name
CP008776	1044	1369	326	1145	51	17.3496	4.09771	14.5639	5448_stat_peak_1
CP008776	1297983	1298344	362	1298003	43	14.3926	3.93522	11.6776	5448_stat_peak_10
CP008776	1488395	1489130	736	1488945	41	13.1255	3.75634	10.4394	5448_stat_peak_11
CP008776	1585534	1586250	717	1586070	60	24.6707	5.04016	21.7607	5448_stat_peak_12
CP008776	1648176	1648523	348	1648211	46	15.6578	4.03749	12.9145	5448_stat_peak_13
CP008776	1682831	1683245	415	1683014	38	11.3008	3.48803	8.6846	5448_stat_peak_14
CP008776	1711886	1712439	554	1712174	76	38.4117	6.56646	35.413	5448_stat_peak_15
CP008776	1724782	1725457	676	1725419	29	6.36709	2.66249	4.00523	5448_stat_peak_16
CP008776	114756	115129	374	114784	66	25.4115	4.77247	22.4916	5448_stat_peak_2
CP008776	117016	117514	499	117238	42	13.7541	3.84578	11.0514	5448_stat_peak_3
CP008776	334290	334713	424	334513	57	23.2885	4.97072	20.4022	5448_stat_peak_4
CP008776	386833	387612	780	387241	103	65.5795	9.30142	62.505	5448_stat_peak_5
CP008776	474431	474835	405	474662	50	18.0909	4.32541	15.2831	5448_stat_peak_6
CP008776	883768	884730	963	884216	389	454.205	34.8803	450.836	5448_stat_peak_7
CP008776	1064893	1066324	1432	1065580	4328	9505.76	387.172	9499.5	5448_stat_peak_8
CP008776	1215046	1215386	341	1215224	35	9.57335	3.21972	7.01077	5448_stat_peak_9
