## Supplemental Table 3 for "A dynamic subpopulation of CRISPR-Cas overexpressers allows *Streptococcus pyogenes* to rapidly respond to phage"

### Sheet: strains
strain	species	background	plasmids	resistance	parent strain	strain construction method	source	figure panel(s) where strain appears	sequences of additional spacers (leader proximal first)
JW754	S. aureus	RN4220					Kreiswirth et al., Nature, 1983
JW2892	S. pyogenes	SF370					Ferretti et al., PNAS, 2001	1B-D, 2A, 3A-D, 4B-C, S1B, S2A-B, S3A-E, S4E-F
JW2788	S. pyogenes	5448					Kansal et al., Infect Immun, 2000
JW2896	S. pyogenes	CEM1∆Φ[spacers 1-5 deleted]					Andrew Varble, University of Rochester
JW2994	S. pyogenes	CEM1∆Φ (SF370 smR with prophages cured)					Euler et al., PLoS One, 2016
JW3079	S. pyogenes	SF370::∆tracr-L			JW2892	allelic exchange, pMS242	this study	1D, 2A, 3A-B, 4C, S2A-B, S3A-C, S4E
JW3869	S. pyogenes	SF370::∆CRISPR-Cas (IIA)			JW2892	allelic exchange, pMS198	this study	1D, 3A, 3C-D, S2A-B, S3A
JW3886	S. pyogenes	SF370::∆CrisprArray (Single Repeat)			JW2892	allelic exchange, pMS203	this study	2B
JW4584	S. pyogenes	SF370 Pcas PAM mutant (GGG>GGA)			JW2892	allelic exchange, pMS235	this study	1D, 2A, 3A-B, 3D, 4B, S2A-B, S3A-C, S4F
JW4006	S. pyogenes	SF370:dcas1					this study	2B, S1C, S2C
JW5232	S. pyogenes	SF370 +1 spacer			JW2892	phage infection, A1µ3	this study	3C-D	CAGAATATCACGATGTACGGCGATACATAT
JW4552	S. pyogenes	SF370 Pcas G-5C			JW2892	phage infection, A1	this study	1D, 2A, 3A-B, 4B, S2A-B, S3A-C
JW3919	S. pyogenes	SF370::∆tracr-L dcas1			JW3079	allelic exchange, pMS202	this study	2B, S1C, S2C
JW4047	S. pyogenes	SF370::dcas1; G-5T in tracr-L target			JW4006	phage infection, A1	this study	2B, S1C, S2C
JW4733	S. pyogenes	SF370 flipped CRISPR array			JW2892	allelic exchange, pMS243	this study	S3E
JW5235	S. pyogenes	SF370 Pcas PAM GGG>GGA +1 spacer			JW4584	phage infection, A1µ3	this study	3D	AAAAAACATTCTCTTCCGCAGAAGATAATT
JW5238	S. pyogenes	SF370 Pcas PAM GGG>GGA +2 spacers			JW4584	phage infection, A1µ3	this study	3D	CCGCGTCTGGCATCGTGTAACAGAGTCAAA; AGTCAGTAAGGTTGATGGCAAAGATGATTT
JW5241	S. pyogenes	SF370 Pcas PAM GGG>GGA +3 spacers			JW4584	phage infection, A1µ3	this study	3D	AGACAAAGTGTCGCAACGTGTTGTTTATGTG; ACCATAAAACTGCGGACCCTTTAAGTGATA; ATATAATTTCTTAGCTAGTGACGGAAAAGGA
JW5236	S. pyogenes	SF370 Pcas PAM GGG>GGA +1 spacer			JW4584	phage infection, A1µ3	this study	3D	TTTTGAGATAACTGCTCTATAGTGAGTCTT
JW5237	S. pyogenes	SF370 Pcas PAM GGG>GGA +1 spacer			JW4584	phage infection, A1µ3	this study	3D	GTACAGCTCTGGGCGTAGGTAAATGGTGGC
JW3868	S. aureus	RN4220::fullSpyoCC-∆trL-sp9			JW754	allelic exchange, pNK44	this study
JW5272	S. aureus	RN4220::SF370 CRISPR-Cas(∆tracr-L, cas9-gfp, dcas1, RSR targeting phiNM4g4)			JW754	allelic exchange, pMS256	this study
JW5345	S. aureus	RN4220::SF370 CRISPR-Cas(∆tracr-L, cas9-gfp, dcas1, RSR targeting phiNM4g4)	pJW799 + pMS261	erm10, cm10			this study	5C, S5A-C
JW4142	S. pyogenes	SF370::∆tracr-L-SingleRepeat	pMS218	cm3			this study
JW4143	S. pyogenes	SF370::∆tracr-L-SingleRepeat	pMS219	cm3			this study
JW4144	S. pyogenes	SF370::∆tracr-L-SingleRepeat	pMS220	cm3			this study
JW4145	S. pyogenes	SF370::∆tracr-L-SingleRepeat	pMS221	cm3			this study
JW4146	S. pyogenes	SF370::∆tracr-L-SingleRepeat	pMS222	cm3			this study
JW3980	S. pyogenes	SF370::∆CrisprArray (Single Repeat)	pRW233	cm3			this study
JW3937	S. pyogenes	SF370::∆tracr-L-SingleRepeat	pRW190	spec100			this study

### Sheet: phages
name	description	source
phage A1	temperate S. pyogenes phage	ATCC 12202-B1; Beerens et al., Viruses, 2021
ΦA1μ3	phage A1 PAM escaper from plaque formed on JW3079	this study
ΦA1μ4	ΦA1μ3 with SF370 spacer 1 target site (pRW233 recombination/pRW190 selection)	this study
ΦA1μ5	ΦA1μ3 with SF370 spacer 2 target site (pMS218 recombination/pRW190 selection)	this study
ΦA1μ6	ΦA1μ3 with SF370 spacer 3 target site (pMS219 recombination/pRW190 selection)	this study
ΦA1μ7	ΦA1μ3 with SF370 spacer 4 target site (pMS220 recombination/pRW190 selection)	this study
ΦA1μ8	ΦA1μ3 with SF370 spacer 5 target site (pMS221 recombination/pRW190 selection)	this study
ΦA1μ9	ΦA1μ3 with SF370 spacer 6 target site (pMS222 recombination/pRW190 selection)	this study
ΦNM4ɣ4	lytic variant of temperate S. aureus phage ΦNM4	Heler et al., Nature, 2015

### Sheet: plasmids
plasmid	description	resistance	source	cloning method	fragment 1	fragment 2	fragment 3	fragment 4	notes
pDB114	pC194:tracrRNA, cas9 and two CRISPR repeats adjacent to BsaI cloning sites for spacer introduction	cm	Bikard et al., Nat Biotech, 2014
pDB182	pC194:tracrRNA, dcas9 and two CRISPR repeats adjacent to BsaI cloning sites for spacer introduction	cm	Bikard et al., Nat Biotech, 2014
pLZ12	spectinomycin resistant low-copy plasmid	spec	De Vos et al., Neth Milk Dairy J, 1986
pWJ40	pC194: SF370 II-A CRISPR-Cas system with full CRISPR array	cm	Goldberg et al., Nature, 2014
pGG32	pC194: SF370 II-A CRISPR-Cas system with a single repeat	cm	Heler et al., Nature, 2015
pC194	chloramphenicol resistant medium-copy plasmid	cm	Horinouchi et al., JBac, 1982
pE194	erythromycin resistant medium-copy plasmid	erm	Horinouchi et al., JBac, 1982
pCRS	temperature-sensitive vector for S. pyogenes allelic exchange	spec	Le Breton et al., Infect Immun, 2013
pWJ244	Suicide vector for S. aureus allelic exchange	cm	Modell et al., Nature, 2017
pWJ326	Temperature-sensitive counterselection phagemid containing Cas9, tracr, and CRISPR array targeting pWJ244	erm	Modell et al., Nature, 2017
pGG32(∆trL)	pC194: SF370 II-A CRISPR-Cas system with a single repeat, ∆tracr-L	cm	Workman et al., Cell, 2021
pJW799	pE194:Psparc2-tracrRNA(CAAAAC, long-form only), lacI	erm	Workman et al., Cell, 2021
pTP27	pE194:Pcas-gfpmut2	erm	Workman et al., Cell, 2021
pMS198	pCRS(∆lac operon):SF370 ∆CRISPR-Cas (750bp UHR, 500bp DHR)	spec	this study	gibson	pCRS (oJW3022/oJW3577)	pCRS (oJW1770/oJW3123)	JW2892 gDNA (oJW3103/oJW3578)	JW2892 gDNA (oJW3104/oJW3579)
pMS202	pCRS(∆lac operon):SF370 dcas1 allelic exchange	spec	this study	gibson	pCRS (oJW1770/oJW3577)	JW2892 gDNA (oJW3654/oJW2889)	JW2892 gDNA (oJW3655/oJW2888)
pMS203	pCRS(∆lac operon):SF370 single repeat allelic exchange	spec	this study	gibson	pCRS (oJW1770/oJW3577)	JW2892 gDNA (oJW2142/oJW3656)	pGG32 (oJW1859/oJW3579)
pMS218	pC194:targeting site for SF370 spacer 2 integrated into phage A1 genome	cm	this study	gibson	pRW189 (oJW2829/oJW3950)	pRW189 (oJW365/oJW3951)
pMS219	pC194:targeting site for SF370 spacer 3 integrated into phage A1 genome	cm	this study	gibson	pRW189 (oJW2829/oJW3952)	pRW189 (oJW365/oJW3953)
pMS220	pC194:targeting site for SF370 spacer 4 integrated into phage A1 genome	cm	this study	gibson	pRW189 (oJW2829/oJW3954)	pRW189 (oJW365/oJW3955)
pMS221	pC194:targeting site for SF370 spacer 5 integrated into phage A1 genome	cm	this study	gibson	pRW189 (oJW2829/oJW3956)	pRW189 (oJW365/oJW3957)
pMS222	pC194:targeting site for SF370 spacer 6 integrated into phage A1 genome	cm	this study	gibson	pRW189 (oJW2829/oJW3958)	pRW189 (oJW365/oJW3959)
pMS223	pC194:targeting site for SF370 spacer 2	cm	this study	gibson	pC194 (oJW2892/oJW3960)	pC194 (oJW365/oJW3961)
pMS224	pC194:targeting site for SF370 spacer 4	cm	this study	gibson	pC194 (oJW2892/oJW3962)	pC194 (oJW365/oJW3963)
pMS225	pC194:targeting site for SF370 spacer 5	cm	this study	gibson	pC194 (oJW2892/oJW3964)	pC194 (oJW365/oJW3965)
pMS235	pCRS(∆lac operon):SF370 Pcas PAM GGG>GGA (SSRA tagged)	spec	this study	gibson	pCRS (oJW1770/oJW4157)	JW4584 gDNA (oJW3589/oJW4159)
pMS242	pCRS(∆lac operon):SF370 ∆tracr-L (SSRA tagged)	spec	this study	gibson	pCRS (oJW1770/oJW4157)	JW3079 gDNA (oJW3589/oJW4159)
pMS243	pCRS(∆lac operon):SF370 flipped CRISPR array	spec	this study	gibson	pMS203 (oJW3123/oJW2427)	pMS203 (oJW3022/oJW3204)	GenScript gene block (oJW1834/oJW3205)		Gene block sequence: CGTGAACTATATGATTTTCCGCAGTATATTTTAGATGAAGATTATTTCTTAATAACTAAAAATATGGTATAATACTCTTAATAAATGCAGTAATACAGGGGCTTTTCAAGACTGAAGTCTAGCTGAGACAAATAGTGCGATTACGAAATTTTTTAGACAAAAATAGTCTACGAGGTTTTAGAGCTATGCTGTTTTGAATGGTCCCAAAACTTCAGCACACTGAGACTTGTTGAGTTCCATGTTTTAGAGCTATGCTGTTTTGAATGGTCCCAAAACTAAATTTGTTTAGCAGGTAAACCGTGCTTTGTTTTAGAGCTATGCTGTTTTGAATGGTCCCAAAACAGTGCCGAGGAAAAATTAGGTGCGCTTGGCGTTTTA…
pMS261	pC194:Psparc2-tracrRNA(CAAAAC, long-form only), lacI	cm	this study	gibson
pNK44	pWJ244: pGG32_ultracr (full locus, single repeat)	cm	this study	gibson	RN4220 gDNA (oJW2960/oJW2961)	pGG32(∆trL) (oJW3281/oJW3282)	RN4220 gDNA (oJW2962/oJW2963)	pWJ244 (oW1005/oW1055)
pRW106	pLZ12:spacers 1-6 native CRISPR array SF370	spec	this study	gibson	pRW48 (oJW1969/oJW3035)	pWJ40 (oJW3036/oJW3037)
pRW153	pLZ12:R-BsaI-R	spec	this study	gibson	pRW106 (oJW491/oJW3317)	pDB114 (oJW669/oJW3316)
pRW189	pC194:phiA1 homology arms	cm	this study	gibson	phage A1 DNA (oJW3420/oJW3421)	pC194 (oJW365/oJW156)	pC194 (oJW155/oJW2829)
pRW190	pRW153:spacer targeting phiA1 WT (JW3442/3443)	spec	this study	ligation	pRW153 BsaI digest	annealed oJW3442/oJW3443
pRW233	pC194:targeting site for SF370 spacer 1 integrated into phage A1 genome	cm	this study	gibson	pRW218 (oJW3724/oJW3725)	phage A1 DNA (oJW3634/oJW3235)
pRW48	pLZ12:Pcas-gfpmut2	spec	this study	gibson	pTP27 (oJW2599/oJW2600)	pLZ12 (oJW713/oJW714)
pRW95	pC194:targeting site for SF370 spacer 1	cm	this study	gibson	pC194 (oJW2892/oJW2953)	pC194 (oJW365/oJW2954)
pRW96	pC194:targeting site for SF370 spacer 3	cm	this study	gibson	pC194 (oJW2892/oJW2955)	pC194 (oJW365/oJW2956)
pRW97	pC194:targeting site for SF370 spacer 6	cm	this study	gibson	pC194 (oJW2892/oJW2957)	pC194 (oJW365/oJW2958)

### Sheet: oligos
oligo	sequence (5'-3')	notes
oJW155	AGCTTTTAAAAAGCAAATATGAGCC
oJW156	TCTGTAGGTTTTTAGGCATAAAACTATATG
oJW365	GCACCCATTAGTTCAACAAACG
oJW491	TTATACCATATTTTTAGTTATTAAGAAATAATC
oJW669	GTTCATTTGATATGCCTCCTAAATTTTTATC
oJW713	GGTCATAACCTGAAGGAAGATCTGGATCC
oJW714	ATCTGTGCCAGTTCGTAATGTCTGGTC
oJW762	TAAATGCCTTTATTTTGAATTTTAAGGG
oJW763	TAAAAAATCGACACTGAATTTGCTC
oJW1770	GCTCACTCAAAGGCGGTAATAC
oJW1834	CGTGAACTATATGATTTTCCGCAG
oJW1859	AAATTTTTTAGACAAAAATAGTCTACGAG
oJW1969	GGCGCGCCTATTCTAAATGC
oJW2142	GCATAGCTCTAAAACCTCGTAGAC
oJW2427	TTATTAAGAAATAATCTTCATCTAAAATATAC
oJW2599	GTGCCAGACCAGACATTACGAACTGGCACAGATCTCTGTCACTTTGCTTGATATATGAG
oJW2600	CATTAGGATCCAGATCTTCCTTCAGGTTATGACCTCAAATAAAACGAAAGGCTCAGTCG
oJW2785	AAAATTGGATAAAGTGGGATATTTTTAAAA
oJW2829	CGTTTGTTGAACTAATGGGTGC
oJW2888	GCTAGCGATATTATGGCACCATTTAGGCCTTTAG
oJW2889	CTAAAGGCCTAAATGGTGCCATAATATCGCTAGC
oJW2892	TGAGCCCGCGCAGTATAA
oJW2953	TGCGCTGGTTGATTTCTTCTTGCGCTTTTTTGGAGCTTTTAAAAAGCAAATATGAGCC
oJW2954	CCAAAAAAGCGCAAGAAGAAATCAACCAGCGCATCTGTAGGTTTTTAGGCATAAAACTAT
oJW2955	AGGAATATCCGCAATAATTAATTGCGCTCTTGGAGCTTTTAAAAAGCAAATATGAGCC
oJW2956	CCAAGAGCGCAATTAATTATTGCGGATATTCCTTCTGTAGGTTTTTAGGCATAAAACTAT
oJW2957	TTCAGCACACTGAGACTTGTTGAGTTCCATTGGAGCTTTTAAAAAGCAAATATGAGCC
oJW2958	CCAATGGAACTCAACAAGTCTCAGTGTGCTGAATCTGTAGGTTTTTAGGCATAAAACTAT
oJW2960	TGTAACATAAATATATATTTTAAAAATATCCCACGCAACGCCAAAAGATGCTTTATTTG
oJW2961	TAAGTTATTAATAATGGCATAGTAAGCTACTTTTTCAATCTTATACTATTTAGAGCTAAA
oJW2962	GTTAAATAATTCTCATATATCAAGCAAAGTGACATGTTACTGTTTTAAATGATCACGATG
oJW2963	CACGAGGCCCTTTCGTCTTCACGCAAGGAACTATTAGATCTATTGAGATTGC
oJW3022	AGTACCAATAAGGTTATTTTTTAAATG
oJW3035	GTTAACAAGAGTTTGTAGAAACGCA
oJW3036	GTATTTATTATGCATTTAGAATAGGCGCGCCGATGAAGATTATTTCTTAATAAC
oJW3037	CTTTTTGCGTTTCTACAAACTCTTGTTAACCTCTTTCTCAAGTTATCATCGGCAATGTTG
oJW3103	TCATTCTACATTTAGGCGCTGCC
oJW3104	GCAAGATGGCAGCGCCTAAATGTAGAATGAGAGGGTTAATACCAGCAGTCGG
oJW3123	CTATGCAAGGGTTTATTGTTTTCTAAAATC
oJW3204	TCTTTCTGTTAAAGCGTTTTCATG
oJW3205	CTTTTGCCTATTATAACATGAAAACGC
oJW3235	GGCGCGCCATTGGGATGGAACTTAGCTGACAACCCCTCCTCTTGC
oJW3281	TTTAGCTCTAAATAGTATAAGATTGAAAAAGTGATTCTGTGATTTGGATCCTTC
oJW3282	ACTTCATCGTGATCATTTAAAACAGTAACACCTTCTATTATAACAAAAAAGGTAGGC
oJW3316	GAAGATTATTTCTTAATAACTAAAAATATGGTATAATACTC
oJW3317	GATAAAAATTTAGGAGGCATATCAAATGAACAACGCAAAAAGGCCATCCGTCAGGATGGC
oJW3420	CATATAGTTTTATGCCTAAAAACCTACAGAGGCTGGGAAAAGTCTCGATACCTTAG
oJW3421	GGCTCATATTTGCTTTTTAAAAGCTGTAACCCGAGGCCGTTTAAAGC
oJW3577	ACAGTTGCGCAGCCTGAATG
oJW3578	GGATAACCGTATTACCGCCTTTGAGTGAGCGCAACGATCCTCGTGACAACAG
oJW3579	GTCAGGCGCCATTCGCCATTCAGGCTGCGCAACTGTGAGATCAAAGAGCGATCTCACG
oJW3589	GGATAACCGTATTACCGCCTTTGAGTGAGCATGAGCAAGGATGCTATCTTGCATAACTAT
oJW3634	CCGTATTACCGCCTTTGAGTGAGCCATGCAGCTAATATTGCTGCTTTT
oJW3654	GGATAACCGTATTACCGCCTTTGAGTGAGCGCTGGTTGGCGTACTGTTGTG
oJW3655	CGCCATTCGCCATTCAGGCTGCGCAACTGTAATGGAATCGGTTCATCTAGTAAGG
oJW3656	GGATAACCGTATTACCGCCTTTGAGTGAGCCATTAAGAGGCGGTACAATTCTTG
oJW3724	ATGAAAGCAGACAGTAAAAAAATAGAATGGTTG
oJW3725	TTTCTTGTCCTTTTTTTGTTTTATCTTTATGACTATATTATATC
oJW3950	TTATATGAACATAACTCAATTTGTAAAAAATGGCCTAGGTTGTTTATACCTAAGGG
oJW3951	TTTTTTACAAATTGAGTTATGTTCATATAACTATACTGGCTTTTTAGTCAGTTCATAAG
oJW3952	AGGAATATCCGCAATAATTAATTGCGCTCTTGGCCTAGGTTGTTTATACCTAAGGG
oJW3953	AGAGCGCAATTAATTATTGCGGATATTCCTCTATACTGGCTTTTTAGTCAGTTCATAAG
oJW3954	AGTGCCGAGGAAAAATTAGGTGCGCTTGGCTGGCCTAGGTTGTTTATACCTAAGGG
oJW3955	GCCAAGCGCACCTAATTTTTCCTCGGCACTCTATACTGGCTTTTTAGTCAGTTCATAAG
oJW3956	TAAATTTGTTTAGCAGGTAAACCGTGCTTTTGGCCTAGGTTGTTTATACCTAAGGG
oJW3957	AAAGCACGGTTTACCTGCTAAACAAATTTACTATACTGGCTTTTTAGTCAGTTCATAAG
oJW3958	TTCAGCACACTGAGACTTGTTGAGTTCCATTGGCCTAGGTTGTTTATACCTAAGGG
oJW3959	ATGGAACTCAACAAGTCTCAGTGTGCTGAACTATACTGGCTTTTTAGTCAGTTCATAAG
oJW3960	TTATATGAACATAACTCAATTTGTAAAAAATGGAGCTTTTAAAAAGCAAATATGAGCC
oJW3961	TTTTTTACAAATTGAGTTATGTTCATATAATCTGTAGGTTTTTAGGCATAAAACTATATG
oJW3962	AGTGCCGAGGAAAAATTAGGTGCGCTTGGCTGGAGCTTTTAAAAAGCAAATATGAGCC
oJW3963	GCCAAGCGCACCTAATTTTTCCTCGGCACTTCTGTAGGTTTTTAGGCATAAAACTATATG
oJW3964	TAAATTTGTTTAGCAGGTAAACCGTGCTTTTGGAGCTTTTAAAAAGCAAATATGAGCC
oJW3965	AAAGCACGGTTTACCTGCTAAACAAATTTATCTGTAGGTTTTTAGGCATAAAACTATATG
oJW4157	GCGGCGAACGATGAAAACTATGCGCTGGCGGCGTAGACAGTTGCGCAGCCTGAATG
oJW4159	CGCCAGCGCATAGTTTTCATCGTTCGCCGCATTTCCAAAAATAGGATGACGTTCATG
oJW5045	AAAGCACCCATTAGTTCAACAAACGTAACTCACATTAATTGCGTTGCG
oJW5046	TAAAAATATCCCACTTTATCCAATTTTGGTTTGCAGTCAGAGTAGAATAGAAGTATC
oJW4054	ACACTCTTTCCCTACACGACGCTCTTCCGATCTAGAAATTCAAAGAAATTTATCAG	Amplicon NGS for competitions
oJW4055	GACTGGAGTTCAGACGTGTGCTCTTCCGATCTTGGTCACTCCGAAATTAGTTTAATATGC	Amplicon NGS for competitions (indexing primer)
oJW4056	GACTGGAGTTCAGACGTGTGCTCTTCCGATCTATTGGCCTCCGAAATTAGTTTAATATGC	Amplicon NGS for competitions (indexing primer)
oJW4057	GACTGGAGTTCAGACGTGTGCTCTTCCGATCTTACAAGCTCCGAAATTAGTTTAATATGC	Amplicon NGS for competitions (indexing primer)
oJW4058	GACTGGAGTTCAGACGTGTGCTCTTCCGATCTTTGACTCTCCGAAATTAGTTTAATATGC	Amplicon NGS for competitions (indexing primer)
oJW4059	GACTGGAGTTCAGACGTGTGCTCTTCCGATCTGCGGACCTCCGAAATTAGTTTAATATGC	Amplicon NGS for competitions (indexing primer)
oJW4060	GACTGGAGTTCAGACGTGTGCTCTTCCGATCTCCACTCCTCCGAAATTAGTTTAATATGC	Amplicon NGS for competitions (indexing primer)
oJW4621	GACTGGAGTTCAGACGTGTGCTCTTCCGATCTCGTGATCTCCGAAATTAGTTTAATATGC	Amplicon NGS for competitions (indexing primer)
oJW4622	GACTGGAGTTCAGACGTGTGCTCTTCCGATCTACATCGCTCCGAAATTAGTTTAATATGC	Amplicon NGS for competitions (indexing primer)
oJW4623	GACTGGAGTTCAGACGTGTGCTCTTCCGATCTGCCTAACTCCGAAATTAGTTTAATATGC	Amplicon NGS for competitions (indexing primer)
oJW4624	GACTGGAGTTCAGACGTGTGCTCTTCCGATCTCACTGTCTCCGAAATTAGTTTAATATGC	Amplicon NGS for competitions (indexing primer)
oJW4625	GACTGGAGTTCAGACGTGTGCTCTTCCGATCTGATCTGCTCCGAAATTAGTTTAATATGC	Amplicon NGS for competitions (indexing primer)
oJW4626	GACTGGAGTTCAGACGTGTGCTCTTCCGATCTTCAAGTCTCCGAAATTAGTTTAATATGC	Amplicon NGS for competitions (indexing primer)
oJW1447	GATTTCAATAATAGTTTTAATGACCTCCG	Semi-quantitative PCR for ∆tracr-L competitions
oJW2012	GGTGCCACTTTTTCAAGTTGATAAC	Semi-quantitative PCR for ∆tracr-L competitions
oJW1251	CTATTTGTGCCGATATCTAAGCCTATTG	Amplification/Sanger sequencing tracr-L and Pcas in S. pyogenes
oJW1817	CTATGAGTGGCTAGCATTTTGCCACTCATTGAAATCATCCTGTGGAGCTTAGTAG	Amplification/Sanger sequencing tracr-L and Pcas in S. pyogenes
oJW1985	CCCAATGACAAAGCAATGAGA	Amplification/Sanger sequencing Pcas in S. aureus mutagenesis assay
oJW3396	GGATTAAGAGATTAATTTCCCTAAAAATGATAAAAC	Amplification/Sanger sequencing Pcas in S. aureus mutagenesis assay
